# A metabolic model based on a pangenome core unveils new biochemical features of the phytopathogen *Xylella fastidiosa*

**DOI:** 10.64898/2026.03.23.713690

**Authors:** Paola Corbín-Agustí, Miguel Álvarez-Herrera, Miguel Román-Écija, Patricia Álvarez, Marta Tortajada, Blanca B. Landa, Juli Peretó

## Abstract

*Xylella fastidiosa* is a xylem-limited phytopathogenic bacterium responsible for severe diseases in many economically important crops. Despite its impact, its metabolism remains poorly characterized due to fastidious growth and the limited availability of defined culture media. Here, we reconstruct the first pangenome-based genome-scale metabolic model for *X. fastidiosa*, integrating conserved metabolic functions from 18 strains across five subspecies. The resulting core model, iXfcore, is manually curated and used to explore the species’ metabolic capabilities. Model simulations predict minimal nutritional requirements that guided us in the formulation of defined media supporting biofilm formation in vitro, providing validation of the model’s predictive capacity. Network analysis also identifies a previously undescribed pathway enabling growth on acetate as a sole carbon source. In addition, the model predicts the overproduction of polyamines, compounds linked to virulence in other phytopathogens. Experimental analyses confirm the production and secretion of polyamines in multiple *X. fastidiosa* strains, providing the first evidence of this capability. These results suggest that polyamine biosynthesis may represent an uncharacterized virulence factor for *X. fastidiosa*, potentially contributing to protection against host-induced oxidative stress. Overall, iXfcore provides a systems-level framework to investigate *X. fastidiosa* metabolism, generate testable hypotheses on its physiology and virulence, and support future strain-specific models and studies of host-pathogen metabolic interactions.
