## Supplementary Material 4 for "A metabolic model based on a pangenome core unveils new biochemical features of the phytopathogen *Xylella fastidiosa*"

### Sheet: Info
Supplementary Material S4. Minimal media results for Xylella fastidiosa.
In silico prediction and experimental data for the synthethic defined minimal media.
Minimal_media_prediction	In silico prediction of minimal media supporting growth using the iXfcore model
sAUGPC_dataset	Experimental resuls for growth in the synthetic defined minimal media (Fig. 2A)
Biofilm_dataset	Experimental results for biofilm formation in the synthetic defined minimal media (Fig. 2B)

### Sheet: Minimal_media_prediction
Metabolite ID	Metabolite name	Exchange reaction	Uptake flux (mmol·gDW⁻¹·h⁻¹)
cpd00007_e0	O2_e0	EX_cpd00007_e0	13.381426
cpd00067_e0	H_plus__e0	EX_cpd00067_e0	11.127833
cpd00053_e0	L-Glutamine_e0	EX_cpd00053_e0	7.250000
cpd00009_e0	Phosphate_e0	EX_cpd00009_e0	0.393025
cpd00048_e0	Sulfate_e0	EX_cpd00048_e0	0.102559
cpd00205_e0	K_plus__e0	EX_cpd00205_e0	0.085634
cpd00254_e0	Mg_e0	EX_cpd00254_e0	0.003806
cpd10516_e0	Fe3_e0	EX_cpd10516_e0	0.003425
cpd10515_e0	Fe2_plus__e0	EX_cpd10515_e0	0.003152
cpd00099_e0	Cl__e0	EX_cpd00099_e0	0.002284
cpd00063_e0	Ca2_plus__e0	EX_cpd00063_e0	0.002284
cpd00058_e0	Cu2_plus__e0	EX_cpd00058_e0	0.000311
cpd00030_e0	Mn2_plus__e0	EX_cpd00030_e0	0.000303
cpd00034_e0	Zn2_plus__e0	EX_cpd00034_e0	0.000150
cpd00149_e0	Co2_plus__e0	EX_cpd00149_e0	0.000011

### Sheet: sAUGPC_dataset
Identificador	strain	media	experiment	24	48	72	96	120	144	Obs	AUGPC	s_AUGPC
De Donno_acetate+NH4_1	De Donno	acetate+NH4	1	0	0.00062	0.00062	0.00052	0	0	1	0.0422	0.000350001
De Donno_acetate+NH4_2	De Donno	acetate+NH4	2	0	0.0038	0.00456	0.0032	0.0032	0.0035	2	0.3962	0.0033
De Donno_acetate+NH4_3	De Donno	acetate+NH4	3	0	0	0	0	0	0.015	3	0.18	0.0015
De Donno_acetate+NH4_4	De Donno	acetate+NH4	4	0	0	0	0	0	0.00044	4	0.0053	4.0001e-05
De Donno_acetate+NH4_5	De Donno	acetate+NH4	5	0	0	0	0.0034	0.0034	0.0168	5	0.3648	0.00304
De Donno_acetate+NH4_6	De Donno	acetate+NH4	6	0	0	0	0	0	4e-05	6	0.0005	1e-09
De Donno_acetate+NH4_7	De Donno	acetate+NH4	7	0	0	0	0	0	0	7	0	1e-09
De Donno_acetate+NH4+biotin_1	De Donno	acetate+NH4+biotin	1	0	0.0003	0.0003	0.00052	0.001	0	8	0.0509	0.000420001
De Donno_acetate+NH4+biotin_2	De Donno	acetate+NH4+biotin	2	0	0.00568	0.0039	0.0039	0.0039	0.004	9	0.4651	0.00388
De Donno_acetate+NH4+biotin_3	De Donno	acetate+NH4+biotin	3	0	0	0.00016	0.00016	0.00084	0.0218	10	0.2894	0.00241
De Donno_acetate+NH4+biotin_4	De Donno	acetate+NH4+biotin	4	0	0	0	0.0014	0.0042	0.0102	11	0.2568	0.00214
De Donno_acetate+NH4+biotin_5	De Donno	acetate+NH4+biotin	5	0	0	0.00106667	0.0048	0.006	0.0078	12	0.3784	0.00315
De Donno_acetate+NH4+biotin_6	De Donno	acetate+NH4+biotin	6	0	0	0	0	0	4e-05	13	0.0005	1e-09
De Donno_acetate+NH4+biotin_7	De Donno	acetate+NH4+biotin	7	0	0	0	0	0	0	14	0	1e-09
De Donno_glutam+Fe_1	De Donno	glutam+Fe	1	0	0.0114	0.0114	0.0191	0.021	0.0207	15	1.758	0.01465
De Donno_glutam+Fe_2	De Donno	glutam+Fe	2	0	0.00268	0.0016	0.002	0.00074	0.0013	16	0.1841	0.00153
De Donno_glutam+Fe_6	De Donno	glutam+Fe	6	0	0.00312	0.00312	0.0086	0.0164	0.0116	17	0.889	0.00741
De Donno_glutam+Fe_7	De Donno	glutam+Fe	7	0	0.0052	0.0052	0.005	0.0134	0.0142	18	0.8616	0.00718
De Donno_glutam+Fe_8	De Donno	glutam+Fe	8	0	0.0032	0.0066	0.0106	0.0076	0.0068	19	0.7536	0.00628
De Donno_glutam+Fe_9	De Donno	glutam+Fe	9	0	0.0036	0.00112	0.0116	0.0118	0.0094	20	0.7877	0.00656
De Donno_glutam+hemin_1	De Donno	glutam+hemin	1	0	0.00476	0.00476	0.01502	0.0173	0.00716	21	1.0901	0.00908
De Donno_glutam+hemin_2	De Donno	glutam+hemin	2	0	0.00994	0.017	0.0224	0.01338	0.00838	22	1.6058	0.01338
De Donno_glutam+hemin_3	De Donno	glutam+hemin	3	0	0.0074	0.00108	0.00108	0.0048	0.0158	23	0.5342	0.00445
De Donno_glutam+hemin_4	De Donno	glutam+hemin	4	0	0	0	0	0.00496	0.0104	24	0.2438	0.00203
De Donno_glutam+hemin_5	De Donno	glutam+hemin	5	0	0.0018	0.00152	0.0068	0.0134	0.0164	25	0.7613	0.00634
De Donno_glutam+hemin_6	De Donno	glutam+hemin	6	0	0.0038	0.0038	0.00068	0.0024	0	26	0.2563	0.00214
De Donno_glutam+hemin_7	De Donno	glutam+hemin	7	0	0	0	0	0	0.00088	27	0.0106	9.0001e-05
De Donno_PD3_1	De Donno	PD3	1	0	0.033	0.033	0.0461	0.0549	0.0686	28	4.8312	0.04026
De Donno_PD3_2	De Donno	PD3	2	0	0.01215	0.02475	0.0306	0.03775	0.03405	29	2.9346	0.02446
De Donno_PD3_3	De Donno	PD3	3	0	0.0078	0.046	0.046	0.0466	0.0626	30	4.2648	0.03554
De Donno_PD3_4	De Donno	PD3	4	0	0.0348	0.0348	0.0416	0.0452	0.0486	31	4.3368	0.03614
De Donno_PD3_5	De Donno	PD3	5	0	0.018	0.0288	0.0364	0.057	0.0484	32	3.9456	0.03288
De Donno_PD3_6	De Donno	PD3	6	0	0.0276	0.0276	0.0446	0.0602	0.054	33	4.488	0.0374
De Donno_PD3_7	De Donno	PD3	7	0	0.0108	0.0278	0.0322	0.0472	0.0506	34	3.4392	0.02866
De Donno_PD3_8	De Donno	PD3	8	0	0.0022	0.0208	0.0464	0.051	0.037	35	3.3336	0.02778
De Donno_PD3_9	De Donno	PD3	9	0	0.0088	0.0186	0.0358	0.0472	0.0388	36	3.1152	0.02596
De Donno_ribose+cisteine_3	De Donno	ribose+cisteine	3	0	0	0	0	0.0018	0.0086	37	0.1464	0.00122
De Donno_ribose+cisteine_4	De Donno	ribose+cisteine	4	0	0.00012	0.00012	0.00293333	0.003	0.036	38	0.5802	0.00483
De Donno_ribose+cisteine_5	De Donno	ribose+cisteine	5	0	0	0	0	0.00264	0.0116	39	0.2026	0.00169
De Donno_ribose+cisteine_6	De Donno	ribose+cisteine	6	0	0.00076	0.00076	0.00036	0.00096	0.00024	40	0.071	0.000590001
De Donno_ribose+cisteine_7	De Donno	ribose+cisteine	7	0	0	0	0	0	0	41	0	1e-09
De Donno_ribose+NH4_1	De Donno	ribose+NH4	1	0	2e-05	2e-05	0.0005	0.00508	0.00052	42	0.1411	0.00118
De Donno_ribose+NH4_2	De Donno	ribose+NH4	2	0	0	0.00062	0	0	0	43	0.0149	0.000120001
De Donno_ribose+NH4_3	De Donno	ribose+NH4	3	0	0	0	0	0	0.005	44	0.06	0.000500001
De Donno_ribose+NH4_4	De Donno	ribose+NH4	4	0	0.00016	0.00016	0.00052	0.00496	0.0258	45	0.4488	0.00374
De Donno_ribose+NH4_5	De Donno	ribose+NH4	5	0	0	0	0	0.00112	0.0144	46	0.1997	0.00166
De Donno_ribose+NH4_6	De Donno	ribose+NH4	6	0	0.0014	0.0014	0.0028	0.00092	0.00048	47	0.1622	0.00135
De Donno_ribose+NH4_7	De Donno	ribose+NH4	7	0	0	0	0	0.00076	0	48	0.0182	0.000150001
ESVL_acetate+NH4_1	ESVL	acetate+NH4	1	0	0.00178	0.00178	0.00288	0.0022	0.00092	49	0.2184	0.00182
ESVL_acetate+NH4_2	ESVL	acetate+NH4	2	0	0.00946	0.01104	0.007	0.007	0.00822222	50	0.9267	0.00772
ESVL_acetate+NH4_3	ESVL	acetate+NH4	3	0	0	0	0	0.0002	0.0174	51	0.2136	0.00178
ESVL_acetate+NH4_4	ESVL	acetate+NH4	4	0	0	0	0	0.00252	0.007	52	0.1445	0.0012
ESVL_acetate+NH4_5	ESVL	acetate+NH4	5	0	0.00292	0.00292	0.00872	0.0124	0.0264	53	0.9638	0.00803
ESVL_acetate+NH4_6	ESVL	acetate+NH4	6	0	0	0	0	0	4e-05	54	0.0005	1e-09
ESVL_acetate+NH4_7	ESVL	acetate+NH4	7	0	0	0	0	0	0	55	0	1e-09
ESVL_acetate+NH4+biotin_1	ESVL	acetate+NH4+biotin	1	0	0.00156	0.00156	0.0038	0.00538	0.00274	56	0.3281	0.00273
ESVL_acetate+NH4+biotin_2	ESVL	acetate+NH4+biotin	2	0	0.0092	0.0074	0.0071	0.0071	0.0076	57	0.8304	0.00692
ESVL_acetate+NH4+biotin_3	ESVL	acetate+NH4+biotin	3	0	0	0	0	0	0.0182	58	0.2184	0.00182
ESVL_acetate+NH4+biotin_4	ESVL	acetate+NH4+biotin	4	0	0	0	0.00044	0.009	0.0144	59	0.3994	0.00333
ESVL_acetate+NH4+biotin_5	ESVL	acetate+NH4+biotin	5	0	0.0042	0.0048	0.0106	0.0136	0.0218	60	1.0584	0.00882
ESVL_acetate+NH4+biotin_6	ESVL	acetate+NH4+biotin	6	0	0	0	0	0	0	61	0	1e-09
ESVL_acetate+NH4+biotin_7	ESVL	acetate+NH4+biotin	7	0	0	0	4e-05	0	0.0002	62	0.0034	3.0001e-05
ESVL_glutam+Fe_1	ESVL	glutam+Fe	1	0	0.0047	0.0047	0.01712	0.0105	0.00976	63	1.0056	0.00838
ESVL_glutam+Fe_2	ESVL	glutam+Fe	2	0	0.00232	0.0008	0.00046	8e-05	8e-05	64	0.0888	0.000740001
ESVL_glutam+Fe_6	ESVL	glutam+Fe	6	0	8e-05	8e-05	0	0.00116	0.00308	65	0.0686	0.000570001
ESVL_glutam+Fe_7	ESVL	glutam+Fe	7	0	0	0	0	0	0	66	0	1e-09
ESVL_glutam+Fe_8	ESVL	glutam+Fe	8	0	0	0	0	0	0	67	0	1e-09
ESVL_glutam+Fe_9	ESVL	glutam+Fe	9	0	0.00072	0	0	0	4e-05	68	0.0178	0.000150001
ESVL_glutam+hemin_1	ESVL	glutam+hemin	1	0	0.001	0.001	0.0118222	0.00854	0.0028	69	0.5703	0.00475
ESVL_glutam+hemin_2	ESVL	glutam+hemin	2	0	0.01148	0.0204	0.0236	0.016	0.011875	70	1.858	0.01548
ESVL_glutam+hemin_3	ESVL	glutam+hemin	3	0	0.0068	0	0	0	0.0168	71	0.3648	0.00304
ESVL_glutam+hemin_4	ESVL	glutam+hemin	4	0	0	0	0	0.00496	0.0116	72	0.2582	0.00215
ESVL_glutam+hemin_5	ESVL	glutam+hemin	5	0	0.0058	0.0056	0.0076	0.0188	0.0254	73	1.212	0.0101
ESVL_glutam+hemin_6	ESVL	glutam+hemin	6	0	0.004	0.004	0.00072	0.0024	0	74	0.2669	0.00222
ESVL_glutam+hemin_7	ESVL	glutam+hemin	7	0	0	0	0	0	0.00128	75	0.0154	0.000130001
ESVL_PD3_1	ESVL	PD3	1	0	0.0588	0.0588	0.0631	0.0715	0.0799	76	7.0116	0.05843
ESVL_PD3_2	ESVL	PD3	2	0	0.00393	0.0046	0.00644	0.0072	0.0063	77	0.6077	0.00506
ESVL_PD3_3	ESVL	PD3	3	0	0.0194	0.0302	0.0302	0.0364	0.0604	78	3.5136	0.02928
ESVL_PD3_4	ESVL	PD3	4	0	0.0348	0.0348	0.0384	0.045	0.054	79	4.32	0.036
ESVL_PD3_5	ESVL	PD3	5	0	0.011	0.0198	0.0256	0.0452	0.0414	80	2.9352	0.02446
ESVL_PD3_6	ESVL	PD3	6	0	0.024	0.024	0.0278	0.037	0.0432	81	3.2256	0.02688
ESVL_PD3_7	ESVL	PD3	7	0	0.01096	0.0194	0.0152	0.0216	0.0348	82	2.0294	0.01691
ESVL_PD3_8	ESVL	PD3	8	0	0.0082	0.016	0.0348	0.0414	0.0402	83	2.892	0.0241
ESVL_PD3_9	ESVL	PD3	9	0	0.0186	0.02	0.0304	0.0402	0.0386	84	3.084	0.0257
ESVL_ribose+cisteine_3	ESVL	ribose+cisteine	3	0	8e-05	0	0	0	0.00448	85	0.0557	0.000460001
ESVL_ribose+cisteine_4	ESVL	ribose+cisteine	4	0	0.00036	0.00036	0.00088	0.00152	0.0362	86	0.5093	0.00424
ESVL_ribose+cisteine_5	ESVL	ribose+cisteine	5	0	0.00424	0.00364	0.00268	0.011	0.0246	87	0.8126	0.00677
ESVL_ribose+cisteine_6	ESVL	ribose+cisteine	6	0	0	0	0	0	0	88	0	1e-09
ESVL_ribose+cisteine_7	ESVL	ribose+cisteine	7	0	0	0	0	0	0	89	0	1e-09
ESVL_ribose+NH4_1	ESVL	ribose+NH4	1	0	0.0003	0.0003	0.00208	0.00436	0.00048	90	0.1747	0.00146
ESVL_ribose+NH4_2	ESVL	ribose+NH4	2	0	0.00116	0.00306	0.00124	0.00104	0	91	0.156	0.0013
ESVL_ribose+NH4_3	ESVL	ribose+NH4	3	0	0	0	0	0	0.0026	92	0.0312	0.000260001
ESVL_ribose+NH4_4	ESVL	ribose+NH4	4	0	0.00032	0.00032	0.00016	0.00372	0.0204	93	0.3533	0.00294
ESVL_ribose+NH4_5	ESVL	ribose+NH4	5	0	0.0016	0.0014	0.00152	0.00524	0.0212	94	0.4886	0.00407
ESVL_ribose+NH4_6	ESVL	ribose+NH4	6	0	8e-05	8e-05	0.00116	0.00036	0	95	0.0403	0.000340001
ESVL_ribose+NH4_7	ESVL	ribose+NH4	7	0	0	0	0	0	0	96	0	1e-09
IVIA5770_acetate+NH4_3	IVIA5770	acetate+NH4	3	0	8e-05	0.0002	0.0002	0.0032	0.011	97	0.2203	0.00184
IVIA5770_acetate+NH4_4	IVIA5770	acetate+NH4	4	0	0.0002	0.0002	0	0.00076	0.00048	98	0.0336	0.000280001
IVIA5770_acetate+NH4_5	IVIA5770	acetate+NH4	5	0	0.0024	0.00072	0.0104	0.0094	0.0216	99	0.8093	0.00674
IVIA5770_acetate+NH4_6	IVIA5770	acetate+NH4	6	0	0.0006	0.0006	0	0	0.00084	100	0.0389	0.000320001
IVIA5770_acetate+NH4_7	IVIA5770	acetate+NH4	7	0	0	0	0.00144	0	0.00224	101	0.0614	0.000510001
IVIA5770_acetate+NH4+biotin_3	IVIA5770	acetate+NH4+biotin	3	0	0	0	0	0.00084	0.0134	102	0.181	0.00151
IVIA5770_acetate+NH4+biotin_4	IVIA5770	acetate+NH4+biotin	4	0	0.002	0.002	0	0.0088	0.0114	103	0.444	0.0037
IVIA5770_acetate+NH4+biotin_5	IVIA5770	acetate+NH4+biotin	5	0	0.00192	0.00196	0.01108	0.013	0.0104	104	0.7958	0.00663
IVIA5770_acetate+NH4+biotin_6	IVIA5770	acetate+NH4+biotin	6	0	0.00156	0.00156	0	0	0.00092	105	0.0859	0.000720001
IVIA5770_acetate+NH4+biotin_7	IVIA5770	acetate+NH4+biotin	7	0	0	0	0.00096	0	0.0006	106	0.0302	0.000250001
IVIA5770_glutam+Fe_6	IVIA5770	glutam+Fe	6	0	0.00232	0.00232	0.006	0.011	0.0052	107	0.5818	0.00485
IVIA5770_glutam+Fe_7	IVIA5770	glutam+Fe	7	0	0	0	0	0	0	108	0	1e-09
IVIA5770_glutam+Fe_8	IVIA5770	glutam+Fe	8	0	0.00028	0.00092	0.00084	0	0	109	0.049	0.000410001
IVIA5770_glutam+Fe_9	IVIA5770	glutam+Fe	9	0	0.00024	0	0.00088	0.00084	0.00212	110	0.0725	0.000600001
IVIA5770_glutam+hemin_3	IVIA5770	glutam+hemin	3	0	0.0044	0.0016	0.0016	0.0136	0.024	111	0.7968	0.00664
IVIA5770_glutam+hemin_4	IVIA5770	glutam+hemin	4	0	0	0	0	0.00216	0.00532	112	0.1157	0.000960001
IVIA5770_glutam+hemin_5	IVIA5770	glutam+hemin	5	0	0.00136	0.00212	0.00664	0.0132	0.0164	113	0.7565	0.0063
IVIA5770_glutam+hemin_6	IVIA5770	glutam+hemin	6	0	0.0036	0.0036	0	0.0016	0	114	0.2112	0.00176
IVIA5770_glutam+hemin_7	IVIA5770	glutam+hemin	7	0	0.0016	0.0016	0	0	0.0074	115	0.1656	0.00138
IVIA5770_PD3_3	IVIA5770	PD3	3	0	0.00024	0.0096	0.0096	0.0252	0.0522	116	1.6978	0.01415
IVIA5770_PD3_4	IVIA5770	PD3	4	0	0.0956	0.0956	0.1124	0.1236	0.1388	117	11.9184	0.09932
IVIA5770_PD3_5	IVIA5770	PD3	5	0	0.0154	0.0252	0.0378	0.0736	0.107	118	4.932	0.0411
IVIA5770_PD3_6	IVIA5770	PD3	6	0	0.08	0.08	0.1516	0.1628	0.1946	119	13.7208	0.11434
IVIA5770_PD3_7	IVIA5770	PD3	7	0	4e-05	0.0018	0.00056	0	0.0038	120	0.1032	0.000860001
IVIA5770_PD3_8	IVIA5770	PD3	8	0	0.006	0.0218	0.055	0.0858	0.117	121	5.4504	0.04542
IVIA5770_PD3_9	IVIA5770	PD3	9	0	0.0064	0.016	0.0424	0.0608	0.1054	122	4.2792	0.03566
IVIA5770_ribose+cisteine_3	IVIA5770	ribose+cisteine	3	0	0.00048	0	0	0	0.0064	123	0.0883	0.000740001
IVIA5770_ribose+cisteine_4	IVIA5770	ribose+cisteine	4	0	0	0	0	0	0.0254	124	0.3048	0.00254
IVIA5770_ribose+cisteine_5	IVIA5770	ribose+cisteine	5	0	0.00152	0.00092	0.00076	0.00532	0.0176	125	0.4157	0.00346
IVIA5770_ribose+cisteine_6	IVIA5770	ribose+cisteine	6	0	8e-05	8e-05	0	0.00056	0.00024	126	0.0202	0.000170001
IVIA5770_ribose+cisteine_7	IVIA5770	ribose+cisteine	7	0	0	0	0	0	0	127	0	1e-09
IVIA5770_ribose+NH4_3	IVIA5770	ribose+NH4	3	0	0	0	0	0	0.005	128	0.06	0.000500001
IVIA5770_ribose+NH4_4	IVIA5770	ribose+NH4	4	0	0.00052	0.00052	0	0.00212	0.01372	129	0.2405	0.002
IVIA5770_ribose+NH4_5	IVIA5770	ribose+NH4	5	0	0.0014	0.0008	0.00064	0.0054	0.0198	130	0.4354	0.00363
IVIA5770_ribose+NH4_6	IVIA5770	ribose+NH4	6	0	0.0026	0.0026	0.0042	0.0016	0.00052	131	0.2702	0.00225
IVIA5770_ribose+NH4_7	IVIA5770	ribose+NH4	7	0	0.00068	0.0002	0.00108	0.00044	0.0016	132	0.0768	0.000640001
IVIA5901_acetate+NH4_1	IVIA5901	acetate+NH4	1	0	0.00146	0.00146	0.00234	0.00098	0.00068	133	0.1579	0.00132
IVIA5901_acetate+NH4_2	IVIA5901	acetate+NH4	2	0	0.0076	0.01182	0.0072	0.0072	0.0073	134	0.8993	0.00749
IVIA5901_acetate+NH4_3	IVIA5901	acetate+NH4	3	0	0	0	0	0.001	0.0136	135	0.1872	0.00156
IVIA5901_acetate+NH4_4	IVIA5901	acetate+NH4	4	0	0	0	0	0.00152	0.00472	136	0.0931	0.000780001
IVIA5901_acetate+NH4_5	IVIA5901	acetate+NH4	5	0	0.0044	0.004	0.0148	0.0144	0.0276	137	1.2336	0.01028
IVIA5901_acetate+NH4_6	IVIA5901	acetate+NH4	6	0	0	0	0	0	0.00084	138	0.0101	8.0001e-05
IVIA5901_acetate+NH4_7	IVIA5901	acetate+NH4	7	0	0	0	0.00028	0	0	139	0.0067	6.0001e-05
IVIA5901_acetate+NH4+biotin_1	IVIA5901	acetate+NH4+biotin	1	0	0.0008	0.0008	0.00058	0.00198	0.00022	140	0.1025	0.000850001
IVIA5901_acetate+NH4+biotin_2	IVIA5901	acetate+NH4+biotin	2	0	0.0104	0.0079	0.00838	0.00838	0.0083	141	0.941	0.00784
IVIA5901_acetate+NH4+biotin_3	IVIA5901	acetate+NH4+biotin	3	0	4e-05	8e-05	8e-05	0.00044	0.0146	142	0.1906	0.00159
IVIA5901_acetate+NH4+biotin_4	IVIA5901	acetate+NH4+biotin	4	0	0	0	4e-05	0.0096	0.0126	143	0.3826	0.00319
IVIA5901_acetate+NH4+biotin_5	IVIA5901	acetate+NH4+biotin	5	0	0.00204	0.00276	0.0136	0.013	0.0124	144	0.9024	0.00752
IVIA5901_acetate+NH4+biotin_6	IVIA5901	acetate+NH4+biotin	6	0	0.00064	0.00064	0	0	0.00064	145	0.0384	0.000320001
IVIA5901_acetate+NH4+biotin_7	IVIA5901	acetate+NH4+biotin	7	0	0	0	0	0	0	146	0	1e-09
IVIA5901_glutam+Fe_1	IVIA5901	glutam+Fe	1	0	0.00242	0.00242	0.00755556	0.0064	0.00476	147	0.5082	0.00424
IVIA5901_glutam+Fe_2	IVIA5901	glutam+Fe	2	0	0.00228	0.0011	0.00092	0	0.0007	148	0.1116	0.000930001
IVIA5901_glutam+Fe_6	IVIA5901	glutam+Fe	6	0	0.00116	0.00116	0.00044	0.0062	0.00436	149	0.2674	0.00223
IVIA5901_glutam+Fe_7	IVIA5901	glutam+Fe	7	0	0	0	0	0	0	150	0	1e-09
IVIA5901_glutam+Fe_8	IVIA5901	glutam+Fe	8	0	0	0	0	0	0	151	0	1e-09
IVIA5901_glutam+Fe_9	IVIA5901	glutam+Fe	9	0	0	0	0	8e-05	0	152	0.0019	2.0001e-05
IVIA5901_glutam+hemin_1	IVIA5901	glutam+hemin	1	0	0.00164	0.00164	0.0182444	0.00882	0.00332	153	0.7681	0.0064
IVIA5901_glutam+hemin_2	IVIA5901	glutam+hemin	2	0	0.0137	0.0217	0.0244	0.0168	0.0135	154	2.0004	0.01667
IVIA5901_glutam+hemin_3	IVIA5901	glutam+hemin	3	0	0.0044	0.00068	0.00068	0.0054	0.0164	155	0.4646	0.00387
IVIA5901_glutam+hemin_4	IVIA5901	glutam+hemin	4	0	0	0	0	0.00428	0.0112	156	0.2371	0.00198
IVIA5901_glutam+hemin_5	IVIA5901	glutam+hemin	5	0	0.0108	0.0108	0.0172	0.0232	0.0258	157	1.7976	0.01498
IVIA5901_glutam+hemin_6	IVIA5901	glutam+hemin	6	0	0.006	0.006	8e-05	0.002	0	158	0.3379	0.00282
IVIA5901_glutam+hemin_7	IVIA5901	glutam+hemin	7	0	0	0	0	0	0.00036	159	0.0043	4.0001e-05
IVIA5901_PD3_1	IVIA5901	PD3	1	0	0.1011	0.1011	0.1367	0.1708	0.1832	160	14.4312	0.12026
IVIA5901_PD3_2	IVIA5901	PD3	2	0	0.00129	0.00188	0.00235	0.00322	0.00225	161	0.2368	0.00197
IVIA5901_PD3_3	IVIA5901	PD3	3	0	0.016	0.0946	0.0946	0.1018	0.1012	162	8.5824	0.07152
IVIA5901_PD3_4	IVIA5901	PD3	4	0	0.0082	0.0082	0.0172	0.0222	0.0316	163	1.7184	0.01432
IVIA5901_PD3_5	IVIA5901	PD3	5	0	0.05595	0.0613	0.0564	0.07345	0.11105	164	7.263	0.06053
IVIA5901_PD3_6	IVIA5901	PD3	6	0	0.0686	0.0686	0.1154	0.1388	0.1378	165	11.0472	0.09206
IVIA5901_PD3_7	IVIA5901	PD3	7	0	0.0398	0.073	0.1428	0.1466	0.1644	166	11.6256	0.09688
IVIA5901_PD3_8	IVIA5901	PD3	8	0	0.0368	0.0774	0.1308	0.129	0.1432	167	10.6944	0.08912
IVIA5901_PD3_9	IVIA5901	PD3	9	0	0.0534	0.0812	0.1468	0.1526	0.1686	168	12.4392	0.10366
IVIA5901_ribose+cisteine_3	IVIA5901	ribose+cisteine	3	0	0	0	0	8e-05	0.0088	169	0.1075	0.000900001
IVIA5901_ribose+cisteine_4	IVIA5901	ribose+cisteine	4	0	0.00056	0.00056	0.00052	0.00244	0.02995	170	0.4573	0.00381
IVIA5901_ribose+cisteine_5	IVIA5901	ribose+cisteine	5	0	0.00132	0.00092	0.00072	0.008	0.0176	171	0.4742	0.00395
IVIA5901_ribose+cisteine_6	IVIA5901	ribose+cisteine	6	0	0.00028	0.00028	0	0.00028	0	172	0.0202	0.000170001
IVIA5901_ribose+cisteine_7	IVIA5901	ribose+cisteine	7	0	0	0	0	0	0	173	0	1e-09
IVIA5901_ribose+NH4_1	IVIA5901	ribose+NH4	1	0	0.0005	0.0005	0.00177778	0.00312	0	174	0.1415	0.00118
IVIA5901_ribose+NH4_2	IVIA5901	ribose+NH4	2	0	0.00026	0.0025	0.00028	0.00068	0.00122222	175	0.1039	0.000870001
IVIA5901_ribose+NH4_3	IVIA5901	ribose+NH4	3	0	0	0	0	0.00068	0.0082	176	0.1147	0.000960001
IVIA5901_ribose+NH4_4	IVIA5901	ribose+NH4	4	0	0.00148	0.00148	0.00204	0.00636	0.0218	177	0.5342	0.00445
IVIA5901_ribose+NH4_5	IVIA5901	ribose+NH4	5	0	0.0025	0.0025	0.0028	0.00635	0.0212	178	0.594	0.00495
IVIA5901_ribose+NH4_6	IVIA5901	ribose+NH4	6	0	0.00112	0.00112	0.0024	0.0008	0	179	0.1306	0.00109
IVIA5901_ribose+NH4_7	IVIA5901	ribose+NH4	7	0	0	0	0	0	0	180	0	1e-09
Temecula1_acetate+NH4_1	Temecula1	acetate+NH4	1	0	0.00046	0.00046	0.000514286	0.00046	0.00038	181	0.05	0.000420001
Temecula1_acetate+NH4_2	Temecula1	acetate+NH4	2	0	0.0086	0.00905	0.00865	0.00865	0.008025	182	0.9351	0.00779
Temecula1_acetate+NH4_3	Temecula1	acetate+NH4	3	0	0	0	0	0	0.0025	183	0.03	0.000250001
Temecula1_acetate+NH4_4	Temecula1	acetate+NH4	4	0	0	0	0.00045	0	0.0012	184	0.0252	0.000210001
Temecula1_acetate+NH4_5	Temecula1	acetate+NH4	5	0	0	0	0	0	0.01035	185	0.1242	0.00104
Temecula1_acetate+NH4_6	Temecula1	acetate+NH4	6	0	0	0	0	0	0	186	0	1e-09
Temecula1_acetate+NH4_7	Temecula1	acetate+NH4	7	0	0.00025	0	0.0006	0	0.00015	187	0.0222	0.000190001
Temecula1_acetate+NH4+biotin_1	Temecula1	acetate+NH4+biotin	1	0	0.0013	0.0013	0.0018	0.004	0.00164	188	0.2213	0.00184
Temecula1_acetate+NH4+biotin_2	Temecula1	acetate+NH4+biotin	2	0	0.0112667	0.00816667	0.00838333	0.00838333	0.0083	189	0.9684	0.00807
Temecula1_acetate+NH4+biotin_3	Temecula1	acetate+NH4+biotin	3	0	0	0	0	0	0.00493333	190	0.0592	0.000490001
Temecula1_acetate+NH4+biotin_4	Temecula1	acetate+NH4+biotin	4	0	0.000166667	0.000166667	0.0004	6.66667e-05	0.0006	191	0.0264	0.000220001
Temecula1_acetate+NH4+biotin_5	Temecula1	acetate+NH4+biotin	5	0	0	0	0	3.33333e-05	0.00416667	192	0.0508	0.000420001
Temecula1_acetate+NH4+biotin_6	Temecula1	acetate+NH4+biotin	6	0	0	0	0	0	3.33333e-05	193	0.0004	1e-09
Temecula1_acetate+NH4+biotin_7	Temecula1	acetate+NH4+biotin	7	0	0	0	6.66667e-05	0.00163333	0.00216667	194	0.0668	0.000560001
Temecula1_glutam+Fe_1	Temecula1	glutam+Fe	1	0	0.00326	0.00326	0.0087	0.0131	0.01016	195	0.8016	0.00668
Temecula1_glutam+Fe_2	Temecula1	glutam+Fe	2	0	0.00475	0.00543333	0.0048	0.00493333	0.00401667	196	0.5262	0.00438
Temecula1_glutam+Fe_6	Temecula1	glutam+Fe	6	0	0	0	0	0.0001	0	197	0.0024	2.0001e-05
Temecula1_glutam+Fe_7	Temecula1	glutam+Fe	7	0	0	0	0.000266667	0.00103333	0.0017	198	0.0516	0.000430001
Temecula1_glutam+Fe_8	Temecula1	glutam+Fe	8	0	0	0	0	0	0	199	0	1e-09
Temecula1_glutam+Fe_9	Temecula1	glutam+Fe	9	0	0.0013	0.0002	0.0021	0.0001	0.00035	200	0.093	0.000780001
Temecula1_glutam+hemin_1	Temecula1	glutam+hemin	1	0	0.0004	0.0004	0.00666	0.01232	0.0025	201	0.5047	0.00421
Temecula1_glutam+hemin_2	Temecula1	glutam+hemin	2	0	0.01275	0.01645	0.02575	0.018875	0.0146286	202	1.9473	0.01623
Temecula1_glutam+hemin_3	Temecula1	glutam+hemin	3	0	0.0052	0.00045	0.00045	0.0004	0.01	203	0.276	0.0023
Temecula1_glutam+hemin_4	Temecula1	glutam+hemin	4	0	0	0	0.0001	0.00055	0.00915	204	0.1254	0.00105
Temecula1_glutam+hemin_5	Temecula1	glutam+hemin	5	0	0.0076	0.00615	0.00755	0.0069	0.01305	205	0.8334	0.00695
Temecula1_glutam+hemin_6	Temecula1	glutam+hemin	6	0	0	0	0	0	0	206	0	1e-09
Temecula1_glutam+hemin_7	Temecula1	glutam+hemin	7	0	0	0	0	0	0.00055	207	0.0066	6.0001e-05
Temecula1_PD3_1	Temecula1	PD3	1	0	0.0338	0.0338	0.0508	0.0627	0.0711	208	5.1996	0.04333
Temecula1_PD3_2	Temecula1	PD3	2	0	0.00304	0.00374	0.00547	0.01495	0.01975	209	0.8898	0.00742
Temecula1_PD3_3	Temecula1	PD3	3	0	0.0102	0.06055	0.06055	0.07575	0.0793	210	5.9208	0.04934
Temecula1_PD3_4	Temecula1	PD3	4	0	0.05525	0.05525	0.06945	0.075	0.07875	211	7.0638	0.05887
Temecula1_PD3_5	Temecula1	PD3	5	0	0.0362	0.0568	0.06815	0.0822	0.07005	212	6.681	0.05568
Temecula1_PD3_6	Temecula1	PD3	6	0	0.01305	0.01305	0.0233	0.0332	0.036	213	2.4144	0.02012
Temecula1_PD3_7	Temecula1	PD3	7	0	0.0367	0.043	0.0518	0.0534	0.073	214	5.3136	0.04428
Temecula1_PD3_8	Temecula1	PD3	8	0	0	0	0.0024	0.00246667	0.000633333	215	0.1244	0.00104
Temecula1_PD3_9	Temecula1	PD3	9	0	0.0174	0.0223333	0.0326333	0.0545	0.05	216	3.6448	0.03037
Temecula1_ribose+cisteine_3	Temecula1	ribose+cisteine	3	0	0	0	0	0.0028	0.0003	217	0.0708	0.000590001
Temecula1_ribose+cisteine_4	Temecula1	ribose+cisteine	4	0	0.0017	0.0017	0.00146667	0.00236667	0.00523333	218	0.2364	0.00197
Temecula1_ribose+cisteine_5	Temecula1	ribose+cisteine	5	0	0.00193333	0	0.00193333	0.0033	0.0115333	219	0.3104	0.00259
Temecula1_ribose+cisteine_6	Temecula1	ribose+cisteine	6	0	0.000666667	0.000666667	0.000333333	0.0013	0.0009	220	0.082	0.000680001
Temecula1_ribose+cisteine_7	Temecula1	ribose+cisteine	7	0	0	0	0	0.0002	0	221	0.0048	4.0001e-05
Temecula1_ribose+NH4_1	Temecula1	ribose+NH4	1	0	0.0008	0.0008	0.0022	0.0111	0.0076	222	0.4488	0.00374
Temecula1_ribose+NH4_2	Temecula1	ribose+NH4	2	0	0.00155	0.0019	0.00145	0.001175	0.000825	223	0.1557	0.0013
Temecula1_ribose+NH4_3	Temecula1	ribose+NH4	3	0	0.00025	0	0	0	0.001	224	0.018	0.000150001
Temecula1_ribose+NH4_4	Temecula1	ribose+NH4	4	0	0.0016	0.0016	0.0028	0.0027	0.00565	225	0.2766	0.0023
Temecula1_ribose+NH4_5	Temecula1	ribose+NH4	5	0	0	0.00025	0.00015	0.00045	0.0016	226	0.0396	0.000330001
Temecula1_ribose+NH4_6	Temecula1	ribose+NH4	6	0	0.0006	0.0006	0.0004	0	0	227	0.0384	0.000320001
Temecula1_ribose+NH4_7	Temecula1	ribose+NH4	7	0	0	0	0	0	0	228	0	1e-09
XYL1961_acetate+NH4_1	XYL1961	acetate+NH4	1	0	0.00088	0.00088	4e-05	0	0	229	0.0432	0.000360001
XYL1961_acetate+NH4_2	XYL1961	acetate+NH4	2	0	0.0058	0.00538	0.00452	0.00452	0.00615	230	0.5591	0.00466
XYL1961_acetate+NH4_3	XYL1961	acetate+NH4	3	0	0	0	0	0	0	231	0	1e-09
XYL1961_acetate+NH4_4	XYL1961	acetate+NH4	4	0	0	0	0	0.00088	0.00068	232	0.0293	0.000240001
XYL1961_acetate+NH4_5	XYL1961	acetate+NH4	5	0	0	0	0	0	0.00448	233	0.0538	0.000450001
XYL1961_acetate+NH4_6	XYL1961	acetate+NH4	6	0	0.0008	0.0008	0	0	0	234	0.0384	0.000320001
XYL1961_acetate+NH4_7	XYL1961	acetate+NH4	7	0	0	0	0	0	0	235	0	1e-09
XYL1961_acetate+NH4+biotin_1	XYL1961	acetate+NH4+biotin	1	0	4e-05	4e-05	0.00012	0.0016	0	236	0.0432	0.000360001
XYL1961_acetate+NH4+biotin_2	XYL1961	acetate+NH4+biotin	2	0	0.00752	0.0066	0.0064	0.0064	0.0065	237	0.7241	0.00603
XYL1961_acetate+NH4+biotin_3	XYL1961	acetate+NH4+biotin	3	0	0	0	0	0	0	238	0	1e-09
XYL1961_acetate+NH4+biotin_4	XYL1961	acetate+NH4+biotin	4	0	0	0	0	0.00324	0.0062	239	0.1522	0.00127
XYL1961_acetate+NH4+biotin_5	XYL1961	acetate+NH4+biotin	5	0	0	0	0	0	0	240	0	1e-09
XYL1961_acetate+NH4+biotin_6	XYL1961	acetate+NH4+biotin	6	0	0	0	0	0	4e-05	241	0.0005	1e-09
XYL1961_acetate+NH4+biotin_7	XYL1961	acetate+NH4+biotin	7	0	0	0	0	0	0	242	0	1e-09
XYL1961_glutam+Fe_1	XYL1961	glutam+Fe	1	0	0.0102	0.0102	0.0149	0.0159	0.0152	243	1.4112	0.01176
XYL1961_glutam+Fe_2	XYL1961	glutam+Fe	2	0	0.00312	0.00134	0.0011	0.0017	0.00082	244	0.1841	0.00153
XYL1961_glutam+Fe_6	XYL1961	glutam+Fe	6	0	0.00252	0.00252	0.00116	0.00148	0	245	0.1843	0.00154
XYL1961_glutam+Fe_7	XYL1961	glutam+Fe	7	0	0.0032	0.0032	0.00148	0.00156	0.00088	246	0.2371	0.00198
XYL1961_glutam+Fe_8	XYL1961	glutam+Fe	8	0	0	0.00092	0.004	0.0008	0.001	247	0.1493	0.00124
XYL1961_glutam+Fe_9	XYL1961	glutam+Fe	9	0	0.00112	0.00424	0.0088	0.0074	0.0076	248	0.6086	0.00507
XYL1961_glutam+hemin_1	XYL1961	glutam+hemin	1	0	0.0065	0.0065	0.0159	0.0176	0.0058	249	1.1856	0.00988
XYL1961_glutam+hemin_2	XYL1961	glutam+hemin	2	0	0.01338	0.015	0.0228	0.0155	0.0117	250	1.7407	0.01451
XYL1961_glutam+hemin_3	XYL1961	glutam+hemin	3	0	0	0	0	0.00012	0.0128	251	0.1565	0.0013
XYL1961_glutam+hemin_4	XYL1961	glutam+hemin	4	0	0	0	0	0	0.00028	252	0.0034	3.0001e-05
XYL1961_glutam+hemin_5	XYL1961	glutam+hemin	5	0	0.00056	0.00064	0.00208	0.00284	0.00484	253	0.205	0.00171
XYL1961_glutam+hemin_6	XYL1961	glutam+hemin	6	0	0	0	0.00024	0	0	254	0.0058	5.0001e-05
XYL1961_glutam+hemin_7	XYL1961	glutam+hemin	7	0	0	0	0	0	0	255	0	1e-09
XYL1961_PD3_1	XYL1961	PD3	1	0	0.0088	0.0088	0.0114	0.0129	0.0161	256	1.1988	0.00999
XYL1961_PD3_2	XYL1961	PD3	2	0	0.00136	0.00197	0.00208	0.00155	0.0008	257	0.1766	0.00147
XYL1961_PD3_3	XYL1961	PD3	3	0	0.00084	0	0	0	0.00036	258	0.0245	0.000200001
XYL1961_PD3_4	XYL1961	PD3	4	0	0	0	0	0	0	259	0	1e-09
XYL1961_PD3_5	XYL1961	PD3	5	0	0	0	0	0.00216	0.00096	260	0.0634	0.000530001
XYL1961_PD3_6	XYL1961	PD3	6	0	0	0	0	0	0	261	0	1e-09
XYL1961_PD3_7	XYL1961	PD3	7	0	0.00064	0.0018	0.00036	0	0	262	0.0672	0.000560001
XYL1961_PD3_8	XYL1961	PD3	8	0	0.00092	0	0	0	0	263	0.0221	0.000180001
XYL1961_PD3_9	XYL1961	PD3	9	0	0	0	0	0	0	264	0	1e-09
XYL1961_ribose+cisteine_3	XYL1961	ribose+cisteine	3	0	0	0	0	0	0.00056	265	0.0067	6.0001e-05
XYL1961_ribose+cisteine_4	XYL1961	ribose+cisteine	4	0	0.00024	0.00024	0.00052	0.00036	0.0174	266	0.2414	0.00201
XYL1961_ribose+cisteine_5	XYL1961	ribose+cisteine	5	0	0	0	0	0	0.00456	267	0.0547	0.000460001
XYL1961_ribose+cisteine_6	XYL1961	ribose+cisteine	6	0	0.00016	0.00016	0.00016	0.00016	0	268	0.0154	0.000130001
XYL1961_ribose+cisteine_7	XYL1961	ribose+cisteine	7	0	0	0	0	0	0	269	0	1e-09
XYL1961_ribose+NH4_1	XYL1961	ribose+NH4	1	0	0.00264	0.00264	0.0111	0.0099	0.0074	270	0.7195	0.006
XYL1961_ribose+NH4_2	XYL1961	ribose+NH4	2	0	0.00042	0	0.00024	0.00022	6.66667e-05	271	0.0219	0.000180001
XYL1961_ribose+NH4_3	XYL1961	ribose+NH4	3	0	0	0	0	0	0.002	272	0.024	0.000200001
XYL1961_ribose+NH4_4	XYL1961	ribose+NH4	4	0	0	0	0	4e-05	0.00412	273	0.0504	0.000420001
XYL1961_ribose+NH4_5	XYL1961	ribose+NH4	5	0	0	0	0	0	0.00244	274	0.0293	0.000240001
XYL1961_ribose+NH4_6	XYL1961	ribose+NH4	6	0	0.003	0.003	0.004	0.0022	0.00064	275	0.3005	0.0025
XYL1961_ribose+NH4_7	XYL1961	ribose+NH4	7	0	0	0	0	8e-05	0	276	0.0019	2.0001e-05
XYL468_acetate+NH4_1	XYL468	acetate+NH4	1	0	0.00174	0.00174	0.00282	0.00162	0.00046	277	0.1956	0.00163
XYL468_acetate+NH4_2	XYL468	acetate+NH4	2	0	0.00692	0.01	0.00692	0.00692	0.00642	278	0.8153	0.00679
XYL468_acetate+NH4_3	XYL468	acetate+NH4	3	0	0	0.0002	0.0002	0.003	0.0116	279	0.2208	0.00184
XYL468_acetate+NH4_4	XYL468	acetate+NH4	4	0	0	0	0	0.00068	0.00068	280	0.0245	0.000200001
XYL468_acetate+NH4_5	XYL468	acetate+NH4	5	0	0.00132	0.00032	0.0106	0.0086	0.023	281	0.7762	0.00647
XYL468_acetate+NH4_6	XYL468	acetate+NH4	6	0	0.0028	0.0028	0	0	0.0046	282	0.1896	0.00158
XYL468_acetate+NH4_7	XYL468	acetate+NH4	7	0	0	0.00012	0.00132	0	0.0024	283	0.0634	0.000530001
XYL468_acetate+NH4+biotin_1	XYL468	acetate+NH4+biotin	1	0	0.0013	0.0013	0.0028	0.0048	0.00242	284	0.2738	0.00228
XYL468_acetate+NH4+biotin_2	XYL468	acetate+NH4+biotin	2	0	0.0097	0.0092	0.00852	0.00852	0.00758	285	0.9535	0.00795
XYL468_acetate+NH4+biotin_3	XYL468	acetate+NH4+biotin	3	0	4e-05	0.00052	0.00052	0.002	0.016	286	0.2659	0.00222
XYL468_acetate+NH4+biotin_4	XYL468	acetate+NH4+biotin	4	0	0.0004	0.0004	0.00116	0.0088	0.0132	287	0.4166	0.00347
XYL468_acetate+NH4+biotin_5	XYL468	acetate+NH4+biotin	5	0	0.0032	0.0022	0.0106	0.0128	0.0092	288	0.8016	0.00668
XYL468_acetate+NH4+biotin_6	XYL468	acetate+NH4+biotin	6	0	0.0032	0.0032	0	0.00016	0.0042	289	0.2078	0.00173
XYL468_acetate+NH4+biotin_7	XYL468	acetate+NH4+biotin	7	0	0	0	0	0	0.0002	290	0.0024	2.0001e-05
XYL468_glutam+Fe_1	XYL468	glutam+Fe	1	0	0.0085	0.0085	0.01682	0.0154	0.0143	291	1.3529	0.01127
XYL468_glutam+Fe_2	XYL468	glutam+Fe	2	0	0.00138	0.001	0.00054	0.00036	0.000622222	292	0.0862	0.000720001
XYL468_glutam+Fe_6	XYL468	glutam+Fe	6	0	0.00088	0.00088	4e-05	0.00368	0.00032	293	0.1354	0.00113
XYL468_glutam+Fe_7	XYL468	glutam+Fe	7	0	0.00028	0.00028	0	0	0.00056	294	0.0202	0.000170001
XYL468_glutam+Fe_8	XYL468	glutam+Fe	8	0	4e-05	0.00016	0.00024	0.0036	0.0038	295	0.1426	0.00119
XYL468_glutam+Fe_9	XYL468	glutam+Fe	9	0	0.00092	0	0.00016	0.00036	8e-05	296	0.0355	0.000300001
XYL468_glutam+hemin_1	XYL468	glutam+hemin	1	0	0.00298	0.00298	0.0246	0.0114	0.00486	297	1.0654	0.00888
XYL468_glutam+hemin_2	XYL468	glutam+hemin	2	0	0.0122	0.0174	0.0224	0.0157	0.0116	298	1.764	0.0147
XYL468_glutam+hemin_3	XYL468	glutam+hemin	3	0	0.0078	0.0034	0.0034	0.0148	0.0286	299	1.0488	0.00874
XYL468_glutam+hemin_4	XYL468	glutam+hemin	4	0	0	0	0	0.00104	0.0064	300	0.1018	0.000850001
XYL468_glutam+hemin_5	XYL468	glutam+hemin	5	0	0.0026	0.0016	0.00564	0.0124	0.0176	301	0.745	0.00621
XYL468_glutam+hemin_6	XYL468	glutam+hemin	6	0	0.0058	0.0058	0.00136	0.0052	0	302	0.4358	0.00363
XYL468_glutam+hemin_7	XYL468	glutam+hemin	7	0	0.0008	0.0008	0	0	0.0046	303	0.0936	0.000780001
XYL468_PD3_1	XYL468	PD3	1	0	0.0082	0.0082	0.0134	0.0167	0.0205	304	1.362	0.01135
XYL468_PD3_2	XYL468	PD3	2	0	0.00272	0.00801	0.01016	0.01256	0.0149	305	0.9816	0.00818
XYL468_PD3_3	XYL468	PD3	3	0	0.01	0.0836	0.0836	0.0846	0.0956	306	7.4304	0.06192
XYL468_PD3_4	XYL468	PD3	4	0	0.007	0.007	0.0102	0.0126	0.0234	307	1.164	0.0097
XYL468_PD3_5	XYL468	PD3	5	0	0.0275333	0.0431333	0.0834	0.126867	0.108467	308	8.044	0.06703
XYL468_PD3_6	XYL468	PD3	6	0	0.0056	0.0056	0.0134	0.026	0.0406	309	1.7016	0.01418
XYL468_PD3_7	XYL468	PD3	7	0	0	0.0018	0	0	0.0008	310	0.0528	0.000440001
XYL468_PD3_8	XYL468	PD3	8	0	0.00092	4e-05	0.0134	0.0182	0.021	311	1.0334	0.00861
XYL468_PD3_9	XYL468	PD3	9	0	0.00048	0	0.0054	0.0088	0.0096	312	0.4675	0.0039
XYL468_ribose+cisteine_3	XYL468	ribose+cisteine	3	0	0.00044	0.0004	0.0004	0.00104	0.01	313	0.1747	0.00146
XYL468_ribose+cisteine_4	XYL468	ribose+cisteine	4	0	0.0018	0.0018	0.00224	0.00204	0.0304	314	0.5539	0.00462
XYL468_ribose+cisteine_5	XYL468	ribose+cisteine	5	0	0.0156	0.015	0.0146	0.0228	0.0342	315	2.0424	0.01702
XYL468_ribose+cisteine_6	XYL468	ribose+cisteine	6	0	0.00092	0.00092	0.00164	0.00112	8e-05	316	0.1114	0.000930001
XYL468_ribose+cisteine_7	XYL468	ribose+cisteine	7	0	0.00016	0	0	0	0	317	0.0038	3.0001e-05
XYL468_ribose+NH4_1	XYL468	ribose+NH4	1	0	0.00234	0.00234	0.00911111	0.0101	0.0082	318	0.6718	0.0056
XYL468_ribose+NH4_2	XYL468	ribose+NH4	2	0	0.00128	0.00198	0.00132	0.0017	0.00126	319	0.1658	0.00138
XYL468_ribose+NH4_3	XYL468	ribose+NH4	3	0	0.0016	0.00068	0.00068	0.0054	0.0112	320	0.335	0.00279
XYL468_ribose+NH4_4	XYL468	ribose+NH4	4	0	0.00088	0.00088	0.0018	0.00116	0.0148	321	0.2909	0.00242
XYL468_ribose+NH4_5	XYL468	ribose+NH4	5	0	0.00025	0.0005	0.00055	0.00435	0.0207	322	0.384	0.0032
XYL468_ribose+NH4_6	XYL468	ribose+NH4	6	0	0.0044	0.0044	0.0056	0.0038	0.0018	323	0.4584	0.00382
XYL468_ribose+NH4_7	XYL468	ribose+NH4	7	0	8e-05	0	0	0.0016	0.0004	324	0.0451	0.000380001

### Sheet: Biofilm_dataset
strain	Identifier	media	experiment	Abs_corr
De Donno	De Donno_acetate+NH4_1	acetate+NH4	1	0.0562
De Donno	De Donno_acetate+NH4_2	acetate+NH4	2	0.0791
De Donno	De Donno_acetate+NH4_3	acetate+NH4	3	0.0644
De Donno	De Donno_acetate+NH4_4	acetate+NH4	4	0.0546
De Donno	De Donno_acetate+NH4_5	acetate+NH4	5	0.0576
De Donno	De Donno_acetate+NH4_6	acetate+NH4	6	0.00184
De Donno	De Donno_acetate+NH4_7	acetate+NH4	7	0.0184
De Donno	De Donno_acetate+NH4+biotin_1	acetate+NH4+biotin	1	0.01906
De Donno	De Donno_acetate+NH4+biotin_2	acetate+NH4+biotin	2	0.01042
De Donno	De Donno_acetate+NH4+biotin_3	acetate+NH4+biotin	3	0.041
De Donno	De Donno_acetate+NH4+biotin_4	acetate+NH4+biotin	4	0.075
De Donno	De Donno_acetate+NH4+biotin_5	acetate+NH4+biotin	5	0.0752
De Donno	De Donno_acetate+NH4+biotin_6	acetate+NH4+biotin	6	0.00448
De Donno	De Donno_acetate+NH4+biotin_7	acetate+NH4+biotin	7	0.015
De Donno	De Donno_glutam+Fe_1	glutam+Fe	1	0.00362
De Donno	De Donno_glutam+Fe_2	glutam+Fe	2	0.00982
De Donno	De Donno_glutam+Fe_6	glutam+Fe	6	0.00772
De Donno	De Donno_glutam+Fe_7	glutam+Fe	7	0.0038
De Donno	De Donno_glutam+Fe_8	glutam+Fe	8	0.0158
De Donno	De Donno_glutam+Fe_9	glutam+Fe	9	0.035
De Donno	De Donno_glutam+hemin_1	glutam+hemin	1	0.01384
De Donno	De Donno_glutam+hemin_2	glutam+hemin	2	0.01686
De Donno	De Donno_glutam+hemin_3	glutam+hemin	3	1e-09
De Donno	De Donno_glutam+hemin_4	glutam+hemin	4	0.0492
De Donno	De Donno_glutam+hemin_5	glutam+hemin	5	0.0242
De Donno	De Donno_glutam+hemin_6	glutam+hemin	6	0.0152
De Donno	De Donno_glutam+hemin_7	glutam+hemin	7	1e-09
De Donno	De Donno_PD3_1	PD3	1	0.3254
De Donno	De Donno_PD3_2	PD3	2	0.0896
De Donno	De Donno_PD3_3	PD3	3	0.311
De Donno	De Donno_PD3_4	PD3	4	0.3644
De Donno	De Donno_PD3_5	PD3	5	0.350067
De Donno	De Donno_PD3_6	PD3	6	0.518
De Donno	De Donno_PD3_7	PD3	7	0.052
De Donno	De Donno_PD3_8	PD3	8	0.3386
De Donno	De Donno_PD3_9	PD3	9	0.6124
De Donno	De Donno_ribose+cisteine_3	ribose+cisteine	3	0.0796
De Donno	De Donno_ribose+cisteine_4	ribose+cisteine	4	0.0634
De Donno	De Donno_ribose+cisteine_5	ribose+cisteine	5	0.0334
De Donno	De Donno_ribose+cisteine_6	ribose+cisteine	6	0.01608
De Donno	De Donno_ribose+cisteine_7	ribose+cisteine	7	0.0148
De Donno	De Donno_ribose+NH4_1	ribose+NH4	1	0.1018
De Donno	De Donno_ribose+NH4_2	ribose+NH4	2	0.05
De Donno	De Donno_ribose+NH4_3	ribose+NH4	3	0.1456
De Donno	De Donno_ribose+NH4_4	ribose+NH4	4	0.1134
De Donno	De Donno_ribose+NH4_5	ribose+NH4	5	0.13
De Donno	De Donno_ribose+NH4_6	ribose+NH4	6	0.0068
De Donno	De Donno_ribose+NH4_7	ribose+NH4	7	0.0176
ESVL	ESVL_acetate+NH4_1	acetate+NH4	1	0.0794
ESVL	ESVL_acetate+NH4_2	acetate+NH4	2	0.0322
ESVL	ESVL_acetate+NH4_3	acetate+NH4	3	0.0896
ESVL	ESVL_acetate+NH4_4	acetate+NH4	4	0.052
ESVL	ESVL_acetate+NH4_5	acetate+NH4	5	0.0642
ESVL	ESVL_acetate+NH4_6	acetate+NH4	6	0.0146
ESVL	ESVL_acetate+NH4_7	acetate+NH4	7	0.065
ESVL	ESVL_acetate+NH4+biotin_1	acetate+NH4+biotin	1	0.0634
ESVL	ESVL_acetate+NH4+biotin_2	acetate+NH4+biotin	2	0.01258
ESVL	ESVL_acetate+NH4+biotin_3	acetate+NH4+biotin	3	0.1164
ESVL	ESVL_acetate+NH4+biotin_4	acetate+NH4+biotin	4	0.0576
ESVL	ESVL_acetate+NH4+biotin_5	acetate+NH4+biotin	5	0.067
ESVL	ESVL_acetate+NH4+biotin_6	acetate+NH4+biotin	6	0.026
ESVL	ESVL_acetate+NH4+biotin_7	acetate+NH4+biotin	7	0.0796
ESVL	ESVL_glutam+Fe_1	glutam+Fe	1	0.0328
ESVL	ESVL_glutam+Fe_2	glutam+Fe	2	0.01312
ESVL	ESVL_glutam+Fe_6	glutam+Fe	6	0.0827
ESVL	ESVL_glutam+Fe_7	glutam+Fe	7	0.0066
ESVL	ESVL_glutam+Fe_8	glutam+Fe	8	0.000920001
ESVL	ESVL_glutam+Fe_9	glutam+Fe	9	1e-09
ESVL	ESVL_glutam+hemin_1	glutam+hemin	1	0.01834
ESVL	ESVL_glutam+hemin_2	glutam+hemin	2	0.00682
ESVL	ESVL_glutam+hemin_3	glutam+hemin	3	0.252
ESVL	ESVL_glutam+hemin_4	glutam+hemin	4	0.0646
ESVL	ESVL_glutam+hemin_5	glutam+hemin	5	0.072
ESVL	ESVL_glutam+hemin_6	glutam+hemin	6	0.0424
ESVL	ESVL_glutam+hemin_7	glutam+hemin	7	1e-09
ESVL	ESVL_PD3_1	PD3	1	0.0488
ESVL	ESVL_PD3_2	PD3	2	0.00204
ESVL	ESVL_PD3_3	PD3	3	0.0744
ESVL	ESVL_PD3_4	PD3	4	0.1714
ESVL	ESVL_PD3_5	PD3	5	0.2824
ESVL	ESVL_PD3_6	PD3	6	0.0582
ESVL	ESVL_PD3_7	PD3	7	1e-09
ESVL	ESVL_PD3_8	PD3	8	0.049
ESVL	ESVL_PD3_9	PD3	9	0.0826
ESVL	ESVL_ribose+cisteine_3	ribose+cisteine	3	0.161
ESVL	ESVL_ribose+cisteine_4	ribose+cisteine	4	0.1444
ESVL	ESVL_ribose+cisteine_5	ribose+cisteine	5	0.0918
ESVL	ESVL_ribose+cisteine_6	ribose+cisteine	6	0.0524
ESVL	ESVL_ribose+cisteine_7	ribose+cisteine	7	0.0706
ESVL	ESVL_ribose+NH4_1	ribose+NH4	1	0.1142
ESVL	ESVL_ribose+NH4_2	ribose+NH4	2	0.0554
ESVL	ESVL_ribose+NH4_3	ribose+NH4	3	0.2138
ESVL	ESVL_ribose+NH4_4	ribose+NH4	4	0.134
ESVL	ESVL_ribose+NH4_5	ribose+NH4	5	0.0682
ESVL	ESVL_ribose+NH4_6	ribose+NH4	6	0.0526
ESVL	ESVL_ribose+NH4_7	ribose+NH4	7	0.0832
IVIA5770	IVIA5770_acetate+NH4_3	acetate+NH4	3	0.0354
IVIA5770	IVIA5770_acetate+NH4_4	acetate+NH4	4	0.046
IVIA5770	IVIA5770_acetate+NH4_5	acetate+NH4	5	0.0852
IVIA5770	IVIA5770_acetate+NH4_6	acetate+NH4	6	0.0114
IVIA5770	IVIA5770_acetate+NH4_7	acetate+NH4	7	0.0404
IVIA5770	IVIA5770_acetate+NH4+biotin_3	acetate+NH4+biotin	3	0.0396
IVIA5770	IVIA5770_acetate+NH4+biotin_4	acetate+NH4+biotin	4	0.0586
IVIA5770	IVIA5770_acetate+NH4+biotin_5	acetate+NH4+biotin	5	0.0924
IVIA5770	IVIA5770_acetate+NH4+biotin_6	acetate+NH4+biotin	6	0.0204
IVIA5770	IVIA5770_acetate+NH4+biotin_7	acetate+NH4+biotin	7	0.0594
IVIA5770	IVIA5770_glutam+Fe_6	glutam+Fe	6	#NUM!
IVIA5770	IVIA5770_glutam+Fe_7	glutam+Fe	7	0.0106
IVIA5770	IVIA5770_glutam+Fe_8	glutam+Fe	8	0.0374
IVIA5770	IVIA5770_glutam+Fe_9	glutam+Fe	9	0.1104
IVIA5770	IVIA5770_glutam+hemin_3	glutam+hemin	3	0.1146
IVIA5770	IVIA5770_glutam+hemin_4	glutam+hemin	4	0.0792
IVIA5770	IVIA5770_glutam+hemin_5	glutam+hemin	5	0.0776
IVIA5770	IVIA5770_glutam+hemin_6	glutam+hemin	6	0.028
IVIA5770	IVIA5770_glutam+hemin_7	glutam+hemin	7	0.00132
IVIA5770	IVIA5770_PD3_3	PD3	3	0.2664
IVIA5770	IVIA5770_PD3_4	PD3	4	0.2482
IVIA5770	IVIA5770_PD3_5	PD3	5	0.439
IVIA5770	IVIA5770_PD3_6	PD3	6	0.0634
IVIA5770	IVIA5770_PD3_7	PD3	7	1e-09
IVIA5770	IVIA5770_PD3_8	PD3	8	0.0494
IVIA5770	IVIA5770_PD3_9	PD3	9	0.0886
IVIA5770	IVIA5770_ribose+cisteine_3	ribose+cisteine	3	0.046
IVIA5770	IVIA5770_ribose+cisteine_4	ribose+cisteine	4	0.1452
IVIA5770	IVIA5770_ribose+cisteine_5	ribose+cisteine	5	0.16
IVIA5770	IVIA5770_ribose+cisteine_6	ribose+cisteine	6	0.0318
IVIA5770	IVIA5770_ribose+cisteine_7	ribose+cisteine	7	0.0194
IVIA5770	IVIA5770_ribose+NH4_3	ribose+NH4	3	0.0602
IVIA5770	IVIA5770_ribose+NH4_4	ribose+NH4	4	0.1672
IVIA5770	IVIA5770_ribose+NH4_5	ribose+NH4	5	0.126
IVIA5770	IVIA5770_ribose+NH4_6	ribose+NH4	6	0.0682
IVIA5770	IVIA5770_ribose+NH4_7	ribose+NH4	7	0.0168
IVIA5901	IVIA5901_acetate+NH4_1	acetate+NH4	1	0.0864
IVIA5901	IVIA5901_acetate+NH4_2	acetate+NH4	2	0.0478
IVIA5901	IVIA5901_acetate+NH4_3	acetate+NH4	3	1e-09
IVIA5901	IVIA5901_acetate+NH4_4	acetate+NH4	4	0.0534
IVIA5901	IVIA5901_acetate+NH4_5	acetate+NH4	5	0.12
IVIA5901	IVIA5901_acetate+NH4_6	acetate+NH4	6	0.0428
IVIA5901	IVIA5901_acetate+NH4_7	acetate+NH4	7	0.0904
IVIA5901	IVIA5901_acetate+NH4+biotin_1	acetate+NH4+biotin	1	0.0483
IVIA5901	IVIA5901_acetate+NH4+biotin_2	acetate+NH4+biotin	2	1e-09
IVIA5901	IVIA5901_acetate+NH4+biotin_3	acetate+NH4+biotin	3	0.00168
IVIA5901	IVIA5901_acetate+NH4+biotin_4	acetate+NH4+biotin	4	0.055
IVIA5901	IVIA5901_acetate+NH4+biotin_5	acetate+NH4+biotin	5	0.1162
IVIA5901	IVIA5901_acetate+NH4+biotin_6	acetate+NH4+biotin	6	0.074
IVIA5901	IVIA5901_acetate+NH4+biotin_7	acetate+NH4+biotin	7	0.1134
IVIA5901	IVIA5901_glutam+Fe_1	glutam+Fe	1	0.0647
IVIA5901	IVIA5901_glutam+Fe_2	glutam+Fe	2	0.00258
IVIA5901	IVIA5901_glutam+Fe_6	glutam+Fe	6	0.0537
IVIA5901	IVIA5901_glutam+Fe_7	glutam+Fe	7	0.0038
IVIA5901	IVIA5901_glutam+Fe_8	glutam+Fe	8	0.0614
IVIA5901	IVIA5901_glutam+Fe_9	glutam+Fe	9	0.0196
IVIA5901	IVIA5901_glutam+hemin_1	glutam+hemin	1	0.00928
IVIA5901	IVIA5901_glutam+hemin_2	glutam+hemin	2	0.0033
IVIA5901	IVIA5901_glutam+hemin_3	glutam+hemin	3	0.00124
IVIA5901	IVIA5901_glutam+hemin_4	glutam+hemin	4	0.07
IVIA5901	IVIA5901_glutam+hemin_5	glutam+hemin	5	0.0428
IVIA5901	IVIA5901_glutam+hemin_6	glutam+hemin	6	0.016
IVIA5901	IVIA5901_glutam+hemin_7	glutam+hemin	7	0.000280001
IVIA5901	IVIA5901_PD3_1	PD3	1	0.0415
IVIA5901	IVIA5901_PD3_2	PD3	2	0.000170001
IVIA5901	IVIA5901_PD3_3	PD3	3	0.0476
IVIA5901	IVIA5901_PD3_4	PD3	4	0.454
IVIA5901	IVIA5901_PD3_5	PD3	5	0.0858
IVIA5901	IVIA5901_PD3_6	PD3	6	0.0076
IVIA5901	IVIA5901_PD3_7	PD3	7	1e-09
IVIA5901	IVIA5901_PD3_8	PD3	8	0.0064
IVIA5901	IVIA5901_PD3_9	PD3	9	1e-09
IVIA5901	IVIA5901_ribose+cisteine_3	ribose+cisteine	3	0.1142
IVIA5901	IVIA5901_ribose+cisteine_4	ribose+cisteine	4	0.142
IVIA5901	IVIA5901_ribose+cisteine_5	ribose+cisteine	5	0.1828
IVIA5901	IVIA5901_ribose+cisteine_6	ribose+cisteine	6	0.0374
IVIA5901	IVIA5901_ribose+cisteine_7	ribose+cisteine	7	0.0754
IVIA5901	IVIA5901_ribose+NH4_1	ribose+NH4	1	0.2106
IVIA5901	IVIA5901_ribose+NH4_2	ribose+NH4	2	0.0494
IVIA5901	IVIA5901_ribose+NH4_3	ribose+NH4	3	0.1016
IVIA5901	IVIA5901_ribose+NH4_4	ribose+NH4	4	0.098
IVIA5901	IVIA5901_ribose+NH4_5	ribose+NH4	5	0.1791
IVIA5901	IVIA5901_ribose+NH4_6	ribose+NH4	6	0.0456
IVIA5901	IVIA5901_ribose+NH4_7	ribose+NH4	7	0.0848
Temecula1	Temecula1_acetate+NH4_1	acetate+NH4	1	0.000200001
Temecula1	Temecula1_acetate+NH4_2	acetate+NH4	2	0.0317
Temecula1	Temecula1_acetate+NH4_3	acetate+NH4	3	0.05575
Temecula1	Temecula1_acetate+NH4_4	acetate+NH4	4	0.04205
Temecula1	Temecula1_acetate+NH4_5	acetate+NH4	5	0.07405
Temecula1	Temecula1_acetate+NH4_6	acetate+NH4	6	0.00795
Temecula1	Temecula1_acetate+NH4_7	acetate+NH4	7	0.04305
Temecula1	Temecula1_acetate+NH4+biotin_1	acetate+NH4+biotin	1	1e-09
Temecula1	Temecula1_acetate+NH4+biotin_2	acetate+NH4+biotin	2	0.0132667
Temecula1	Temecula1_acetate+NH4+biotin_3	acetate+NH4+biotin	3	0.0423333
Temecula1	Temecula1_acetate+NH4+biotin_4	acetate+NH4+biotin	4	0.0621333
Temecula1	Temecula1_acetate+NH4+biotin_5	acetate+NH4+biotin	5	0.0511333
Temecula1	Temecula1_acetate+NH4+biotin_6	acetate+NH4+biotin	6	0.0207
Temecula1	Temecula1_acetate+NH4+biotin_7	acetate+NH4+biotin	7	0.0521333
Temecula1	Temecula1_glutam+Fe_1	glutam+Fe	1	0.0388
Temecula1	Temecula1_glutam+Fe_2	glutam+Fe	2	0.0356833
Temecula1	Temecula1_glutam+Fe_6	glutam+Fe	6	0.0188667
Temecula1	Temecula1_glutam+Fe_7	glutam+Fe	7	0.0103333
Temecula1	Temecula1_glutam+Fe_8	glutam+Fe	8	0.2712
Temecula1	Temecula1_glutam+Fe_9	glutam+Fe	9	1e-09
Temecula1	Temecula1_glutam+hemin_1	glutam+hemin	1	0.01316
Temecula1	Temecula1_glutam+hemin_2	glutam+hemin	2	0.004525
Temecula1	Temecula1_glutam+hemin_3	glutam+hemin	3	0.16845
Temecula1	Temecula1_glutam+hemin_4	glutam+hemin	4	0.05925
Temecula1	Temecula1_glutam+hemin_5	glutam+hemin	5	0.0971
Temecula1	Temecula1_glutam+hemin_6	glutam+hemin	6	0.02445
Temecula1	Temecula1_glutam+hemin_7	glutam+hemin	7	0.00215
Temecula1	Temecula1_PD3_1	PD3	1	0.4813
Temecula1	Temecula1_PD3_2	PD3	2	0.0707
Temecula1	Temecula1_PD3_3	PD3	3	0.30775
Temecula1	Temecula1_PD3_4	PD3	4	0.06675
Temecula1	Temecula1_PD3_5	PD3	5	0.1844
Temecula1	Temecula1_PD3_6	PD3	6	0.0183
Temecula1	Temecula1_PD3_7	PD3	7	0.01325
Temecula1	Temecula1_PD3_8	PD3	8	0.0630333
Temecula1	Temecula1_PD3_9	PD3	9	0.00266667
Temecula1	Temecula1_ribose+cisteine_3	ribose+cisteine	3	0.0548667
Temecula1	Temecula1_ribose+cisteine_4	ribose+cisteine	4	0.0806
Temecula1	Temecula1_ribose+cisteine_5	ribose+cisteine	5	0.0977667
Temecula1	Temecula1_ribose+cisteine_6	ribose+cisteine	6	0.0084
Temecula1	Temecula1_ribose+cisteine_7	ribose+cisteine	7	0.0321667
Temecula1	Temecula1_ribose+NH4_1	ribose+NH4	1	0.0156
Temecula1	Temecula1_ribose+NH4_2	ribose+NH4	2	0.03765
Temecula1	Temecula1_ribose+NH4_3	ribose+NH4	3	0.06645
Temecula1	Temecula1_ribose+NH4_4	ribose+NH4	4	0.1201
Temecula1	Temecula1_ribose+NH4_5	ribose+NH4	5	0.1996
Temecula1	Temecula1_ribose+NH4_6	ribose+NH4	6	0.01925
Temecula1	Temecula1_ribose+NH4_7	ribose+NH4	7	0.04325
XYL1961	XYL1961_acetate+NH4_1	acetate+NH4	1	1e-09
XYL1961	XYL1961_acetate+NH4_2	acetate+NH4	2	0.0138
XYL1961	XYL1961_acetate+NH4_3	acetate+NH4	3	0.0642
XYL1961	XYL1961_acetate+NH4_4	acetate+NH4	4	0.054
XYL1961	XYL1961_acetate+NH4_5	acetate+NH4	5	0.0798
XYL1961	XYL1961_acetate+NH4_6	acetate+NH4	6	0.0334
XYL1961	XYL1961_acetate+NH4_7	acetate+NH4	7	0.0746
XYL1961	XYL1961_acetate+NH4+biotin_1	acetate+NH4+biotin	1	1e-09
XYL1961	XYL1961_acetate+NH4+biotin_2	acetate+NH4+biotin	2	0.005
XYL1961	XYL1961_acetate+NH4+biotin_3	acetate+NH4+biotin	3	0.0638
XYL1961	XYL1961_acetate+NH4+biotin_4	acetate+NH4+biotin	4	0.0662
XYL1961	XYL1961_acetate+NH4+biotin_5	acetate+NH4+biotin	5	0.0834
XYL1961	XYL1961_acetate+NH4+biotin_6	acetate+NH4+biotin	6	0.048
XYL1961	XYL1961_acetate+NH4+biotin_7	acetate+NH4+biotin	7	0.0818
XYL1961	XYL1961_glutam+Fe_1	glutam+Fe	1	0.068
XYL1961	XYL1961_glutam+Fe_2	glutam+Fe	2	0.0301
XYL1961	XYL1961_glutam+Fe_6	glutam+Fe	6	0.1494
XYL1961	XYL1961_glutam+Fe_7	glutam+Fe	7	0.0026
XYL1961	XYL1961_glutam+Fe_8	glutam+Fe	8	0.343
XYL1961	XYL1961_glutam+Fe_9	glutam+Fe	9	0.4126
XYL1961	XYL1961_glutam+hemin_1	glutam+hemin	1	0.00374
XYL1961	XYL1961_glutam+hemin_2	glutam+hemin	2	0.00128
XYL1961	XYL1961_glutam+hemin_3	glutam+hemin	3	0.1784
XYL1961	XYL1961_glutam+hemin_4	glutam+hemin	4	0.128
XYL1961	XYL1961_glutam+hemin_5	glutam+hemin	5	0.1412
XYL1961	XYL1961_glutam+hemin_6	glutam+hemin	6	0.1184
XYL1961	XYL1961_glutam+hemin_7	glutam+hemin	7	1e-09
XYL1961	XYL1961_PD3_1	PD3	1	0.0384
XYL1961	XYL1961_PD3_2	PD3	2	0.00507
XYL1961	XYL1961_PD3_3	PD3	3	0.0908
XYL1961	XYL1961_PD3_4	PD3	4	0.1886
XYL1961	XYL1961_PD3_5	PD3	5	0.266
XYL1961	XYL1961_PD3_6	PD3	6	1e-09
XYL1961	XYL1961_PD3_7	PD3	7	1e-09
XYL1961	XYL1961_PD3_8	PD3	8	4.0001e-05
XYL1961	XYL1961_PD3_9	PD3	9	1e-09
XYL1961	XYL1961_ribose+cisteine_3	ribose+cisteine	3	0.0868
XYL1961	XYL1961_ribose+cisteine_4	ribose+cisteine	4	0.1022
XYL1961	XYL1961_ribose+cisteine_5	ribose+cisteine	5	0.1354
XYL1961	XYL1961_ribose+cisteine_6	ribose+cisteine	6	0.0602
XYL1961	XYL1961_ribose+cisteine_7	ribose+cisteine	7	0.0728
XYL1961	XYL1961_ribose+NH4_1	ribose+NH4	1	0.0158
XYL1961	XYL1961_ribose+NH4_2	ribose+NH4	2	0.0263
XYL1961	XYL1961_ribose+NH4_3	ribose+NH4	3	0.0844
XYL1961	XYL1961_ribose+NH4_4	ribose+NH4	4	0.0944
XYL1961	XYL1961_ribose+NH4_5	ribose+NH4	5	0.1272
XYL1961	XYL1961_ribose+NH4_6	ribose+NH4	6	0.082
XYL1961	XYL1961_ribose+NH4_7	ribose+NH4	7	0.074
XYL468	XYL468_acetate+NH4_1	acetate+NH4	1	0.1654
XYL468	XYL468_acetate+NH4_2	acetate+NH4	2	0.0513
XYL468	XYL468_acetate+NH4_3	acetate+NH4	3	0.031
XYL468	XYL468_acetate+NH4_4	acetate+NH4	4	0.0518
XYL468	XYL468_acetate+NH4_5	acetate+NH4	5	0.061
XYL468	XYL468_acetate+NH4_6	acetate+NH4	6	1e-09
XYL468	XYL468_acetate+NH4_7	acetate+NH4	7	0.0114
XYL468	XYL468_acetate+NH4+biotin_1	acetate+NH4+biotin	1	0.1175
XYL468	XYL468_acetate+NH4+biotin_2	acetate+NH4+biotin	2	1e-09
XYL468	XYL468_acetate+NH4+biotin_3	acetate+NH4+biotin	3	0.0362
XYL468	XYL468_acetate+NH4+biotin_4	acetate+NH4+biotin	4	0.063
XYL468	XYL468_acetate+NH4+biotin_5	acetate+NH4+biotin	5	0.0542
XYL468	XYL468_acetate+NH4+biotin_6	acetate+NH4+biotin	6	1e-09
XYL468	XYL468_acetate+NH4+biotin_7	acetate+NH4+biotin	7	0.0118
XYL468	XYL468_glutam+Fe_1	glutam+Fe	1	0.1932
XYL468	XYL468_glutam+Fe_2	glutam+Fe	2	0.1496
XYL468	XYL468_glutam+Fe_6	glutam+Fe	6	0.00136
XYL468	XYL468_glutam+Fe_7	glutam+Fe	7	0.00216
XYL468	XYL468_glutam+Fe_8	glutam+Fe	8	0.15
XYL468	XYL468_glutam+Fe_9	glutam+Fe	9	#NUM!
XYL468	XYL468_glutam+hemin_1	glutam+hemin	1	0.341657
XYL468	XYL468_glutam+hemin_2	glutam+hemin	2	0.0365
XYL468	XYL468_glutam+hemin_3	glutam+hemin	3	0.1392
XYL468	XYL468_glutam+hemin_4	glutam+hemin	4	0.0872
XYL468	XYL468_glutam+hemin_5	glutam+hemin	5	0.024
XYL468	XYL468_glutam+hemin_6	glutam+hemin	6	0.00208
XYL468	XYL468_glutam+hemin_7	glutam+hemin	7	8.0001e-05
XYL468	XYL468_PD3_1	PD3	1	0.5721
XYL468	XYL468_PD3_2	PD3	2	0.08559
XYL468	XYL468_PD3_3	PD3	3	0.37
XYL468	XYL468_PD3_4	PD3	4	0.6358
XYL468	XYL468_PD3_5	PD3	5	0.1404
XYL468	XYL468_PD3_6	PD3	6	0.0454
XYL468	XYL468_PD3_7	PD3	7	1e-09
XYL468	XYL468_PD3_8	PD3	8	0.4278
XYL468	XYL468_PD3_9	PD3	9	0.575
XYL468	XYL468_ribose+cisteine_3	ribose+cisteine	3	0.0606
XYL468	XYL468_ribose+cisteine_4	ribose+cisteine	4	0.1406
XYL468	XYL468_ribose+cisteine_5	ribose+cisteine	5	0.0904
XYL468	XYL468_ribose+cisteine_6	ribose+cisteine	6	1e-09
XYL468	XYL468_ribose+cisteine_7	ribose+cisteine	7	1e-09
XYL468	XYL468_ribose+NH4_1	ribose+NH4	1	0.138
XYL468	XYL468_ribose+NH4_2	ribose+NH4	2	0.0483
XYL468	XYL468_ribose+NH4_3	ribose+NH4	3	0.0664
XYL468	XYL468_ribose+NH4_4	ribose+NH4	4	0.1658
XYL468	XYL468_ribose+NH4_5	ribose+NH4	5	0.0816
XYL468	XYL468_ribose+NH4_6	ribose+NH4	6	1e-09
XYL468	XYL468_ribose+NH4_7	ribose+NH4	7	1e-09
