## Supplementary Material 6 for "A metabolic model based on a pangenome core unveils new biochemical features of the phytopathogen *Xylella fastidiosa*"

### Sheet: Info
Supplementary Material S6. Polyamine experimental data.
Experimental quantification of putrescine, spermidine, and spermine across two independent experiments.
Exp_1_results	Experimental results from the first experiment (Fig. S3), including sample metadata (strain, replicate, sampling time, and condition) and quantified levels of putrescine, spermidine, and spermine, along with normalized values (mg·mL⁻¹)
Exp_2_results	Experimental results from the second experiment (Fig. 4B), including sample metadata (strain, replicate, sampling time, and condition) and quantified levels of putrescine, spermidine, and spermine, along with normalized values (mg·mL⁻¹)

### Sheet: Exp_1_results
ID_number	strain	rep	sample	time	putrescine	spermidine	spermine	putrescine_norm	spermidine_norm	spermine_norm
1	XYL1961	1	SP	9	12.3367	75.3064	7.8748	0	23.4421	7.26752
2	XYL1961	2	SP	9	14.2185	66.1513	4.14642	1.60185	14.287	3.53914
3	XYL1961	3	SP	9	10.3124	147.674	3.02778	0	95.8102	2.4205
4	XYL468	1	SP	9	11.0689	185.516	2.59958	0	133.652	1.9923
5	XYL468	2	SP	9	12.1734	109.072	3.12543	0	57.2077	2.51814
6	XYL468	3	SP	9	10.5175	109.021	4.21829	0	57.1566	3.611
7	IVIA5770	1	SP	9	9.29034	318.805	1.81591	0	266.941	1.20862
8	IVIA5770	2	SP	9	12.2005	191.757	5.32978	0	139.893	4.72249
9	IVIA5770	3	SP	9	13.3872	245.807	3.09414	0.770486	193.942	2.48686
10	De Donno	1	SP	9	15.7891	176.794	2.80939	3.17237	124.93	2.2021
11	De Donno	2	SP	9	19.9509	219.224	3.92957	7.3342	167.36	3.32228
12	ESVL	1	SP	9	13.7126	380.295	1.96238	1.09587	328.43	1.3551
13	ESVL	2	SP	9	17.0153	268.2	2.8312	4.39864	216.336	2.22392
14	Temecula1	1	SP	9	17.0289	197.212	2.89333	4.41225	145.348	2.28604
15	Temecula1	2	SP	9	14.3735	302.597	1.20325	1.75684	250.733	0.595963
16	Temecula1	3	SP	9	16.6533	303.272	3.67733	4.03657	251.408	3.07004
17	XYL1961	1	CP	9	2.21402	2.52659	2.51781	2.21402	2.52659	2.51781
18	XYL1961	2	CP	9	1.59938	2.86754	8.46592	1.59938	2.86754	8.46592
19	XYL1961	3	CP	9	1.84119	7.86011	3.74024	1.84119	7.86011	3.74024
20	XYL468	1	CP	9	1.44534	4.55003	1.84666	1.44534	4.55003	1.84666
21	XYL468	2	CP	9	3.13928	55.56	1.69209	3.13928	55.56	1.69209
22	XYL468	3	CP	9	2.77052	55.0654	2.75274	2.77052	55.0654	2.75274
23	IVIA5770	1	CP	9	2.29118	26.7929	1.04159	2.29118	26.7929	1.04159
24	IVIA5770	2	CP	9	1.5345	20.6685	3.96713	1.5345	20.6685	3.96713
25	IVIA5770	3	CP	9	1.60334	9.10231	5.67225	1.60334	9.10231	5.67225
26	De Donno	1	CP	9	1.97923	5.21911	3.89534	1.97923	5.21911	3.89534
27	De Donno	2	CP	9	2.03657	3.43939	3.10549	2.03657	3.43939	3.10549
28	ESVL	1	CP	9	4.79014	199.734	0.641953	4.79014	199.734	0.641953
29	ESVL	2	CP	9	4.5249	71.004	0.909855	4.5249	71.004	0.909855
30	Temecula1	1	CP	9	2.43838	7.46764	3.16154	2.43838	7.46764	3.16154
31	Temecula1	2	CP	9	1.57434	45.4155	5.04007	1.57434	45.4155	5.04007
32	Temecula1	3	CP	9	2.5382	24.9139	2.98823	2.5382	24.9139	2.98823
109	C- PD3	1	SP	9	14.5062	55.9713	0.566438
110	C- PD3	2	SP	9	12.406	52.4412	0.595592
111	C- PD3	3	SP	9	12.1	50.0697	0.623851
112	C- PD3	4	SP	9	11.4545	48.975	0.643263

### Sheet: Exp_2_results
ID_number	strain	rep	sample	time	putrescine	spermidine	spermine	putrescine_norm	spermidine_norm	spermine_norm
33	ESVL	1	CP-P	5	1.8339	38.7992	6.30616	1.8339	38.7992	6.30616
34	ESVL	2	CP-P	5	3.24724	18.1623	16.2155	3.24724	18.1623	16.2155
35	ESVL	3	CP-P	5	1.85745	26.4021	6.68315	1.85745	26.4021	6.68315
36	ESVL	4	CP-P	5	2.72988	53.9759	4.13913	2.72988	53.9759	4.13913
37	ESVL	1	SP	5	8.6631	97.4112	5.31944	0	58.7811	4.56156
38	ESVL	2	SP	5	5.77084	95.5958	6.53269	0	56.9657	5.77481
39	ESVL	3	SP	5	9.16429	134.238	4.36066	0.476109	95.6075	3.60278
40	ESVL	4	SP	5	9.15209	165.416	5.81305	0.46391	126.786	5.05517
41	ESVL	1	CP-B	5	4.07959	4.89528	7.98992	4.07959	4.89528	7.98992
42	ESVL	2	CP-B	5	6.21739	486.409	2.57216	6.21739	486.409	2.57216
43	ESVL	3	CP-B	5	4.58326	375.624	3.29139	4.58326	375.624	3.29139
44	ESVL	4	CP-B	5	5.84408	267.518	2.37598	5.84408	267.518	2.37598
45	ESVL	1	CP-P	12	5.20848	6.33529	0.252212	5.20848	6.33529	0.252212
46	ESVL	2	CP-P	12	1.69301	45.6288	3.55555	1.69301	45.6288	3.55555
47	ESVL	3	CP-P	12	2.06522	40.6156	1.55161	2.06522	40.6156	1.55161
48	ESVL	4	CP-P	12	2.42775	22.3439	2.81043	2.42775	22.3439	2.81043
49	ESVL	1	SP	12	8.40057	139.661	8.20887	0	101.031	7.45099
50	ESVL	2	SP	12	9.52844	212.01	9.43006	0.840254	173.379	8.67218
51	ESVL	3	SP	12	11.7267	264.436	3.35442	3.03855	225.806	2.59655
52	ESVL	4	SP	12	11.5211	259.674	3.98482	2.83293	221.044	3.22694
53	ESVL	1	CP-B	12	1.58252	2.57763	4.70979	1.58252	2.57763	4.70979
54	ESVL	2	CP-B	12	1.34019	2.90443	6.1716	1.34019	2.90443	6.1716
55	ESVL	3	CP-B	12	2.09334	14.4641	4.52804	2.09334	14.4641	4.52804
56	ESVL	4	CP-B	12	1.66254	4.08992	4.22346	1.66254	4.08992	4.22346
57	De Donno	1	CP-P	5	2.17251	6.58922	4.55881	2.17251	6.58922	4.55881
58	De Donno	2	CP-P	5	2.13544	7.64789	5.82532	2.13544	7.64789	5.82532
59	De Donno	3	CP-P	5	1.87848	15.5149	10.8454	1.87848	15.5149	10.8454
60	De Donno	4	CP-P	5	1.8056	22.7126	19.0259	1.8056	22.7126	19.0259
61	De Donno	1	SP	5	7.70068	65.6619	5.32083	0	27.0317	4.56296
62	De Donno	2	SP	5	9.15152	75.6336	10.2568	0.463335	37.0035	9.4989
63	De Donno	3	SP	5	10.477	104.148	6.60376	1.78883	65.518	5.84589
64	De Donno	4	SP	5	9.41943	87.0464	4.60411	0.731242	48.4163	3.84624
65	De Donno	1	CP-B	5	3.74915	254.113	2.04747	3.74915	254.113	2.04747
66	De Donno	2	CP-B	5	3.70692	559.78	3.60298	3.70692	559.78	3.60298
67	De Donno	3	CP-B	5	4.12697	595.19	3.26072	4.12697	595.19	3.26072
68	De Donno	4	CP-B	5	3.72965	361.581	1.89046	3.72965	361.581	1.89046
69	De Donno	1	CP-P	12	2.1177	27.6722	3.24642	2.1177	27.6722	3.24642
70	De Donno	2	CP-P	12	2.87761	10.8956	2.60135	2.87761	10.8956	2.60135
71	De Donno	3	CP-P	12	1.94414	11.5012	2.7724	1.94414	11.5012	2.7724
72	De Donno	4	CP-P	12	1.66343	5.32736	8.08657	1.66343	5.32736	8.08657
73	De Donno	1	SP	12	8.84997	158.39	4.77641	0.161785	119.76	4.01853
74	De Donno	2	SP	12	9.99709	182.135	6.29463	1.30891	143.505	5.53675
75	De Donno	3	SP	12	7.86616	117.978	12.64	0	79.3477	11.8821
76	De Donno	4	SP	12	9.72932	162.688	4.14446	1.04114	124.058	3.38658
77	De Donno	1	CP-B	12	3.5669	19.6274	2.05007	3.5669	19.6274	2.05007
78	De Donno	2	CP-B	12	3.21753	9.96405	3.01187	3.21753	9.96405	3.01187
79	De Donno	3	CP-B	12	3.3183	8.46268	2.8415	3.3183	8.46268	2.8415
80	De Donno	4	CP-B	12	3.83437	8.06183	3.6829	3.83437	8.06183	3.6829
81	Temecula1	1	CP-P	5	3.38214	20.9382	10.943	3.38214	20.9382	10.943
82	Temecula1	2	CP-P	5	2.2988	3.43896	0.0514272	2.2988	3.43896	0.0514272
83	Temecula1	3	CP-P	5	2.16527	3.0706	2.06338	2.16527	3.0706	2.06338
84	Temecula1	4	CP-P	5	2.16828	3.93699	31.5356	2.16828	3.93699	31.5356
85	Temecula1	1	SP	5	12.0027	29.5457	18.6912	3.31453	0	17.9333
86	Temecula1	2	SP	5	12.3728	30.6474	17.4859	3.68461	0	16.7281
87	Temecula1	3	SP	5	13.1308	26.5211	41.6955	4.44262	0	40.9376
88	Temecula1	4	SP	5	9.39402	27.8497	14.8034	0.705832	0	14.0455
89	Temecula1	1	CP-B	5	2.06664	1.83313	0	2.06664	1.83313	0
90	Temecula1	2	CP-B	5	3.962	7.13866	3.61216	3.962	7.13866	3.61216
91	Temecula1	3	CP-B	5	1.97863	2.78306	0	1.97863	2.78306	0
92	Temecula1	4	CP-B	5	1.90644	1.97137	8.09623	1.90644	1.97137	8.09623
93	Temecula1	1	CP-P	12	1.98546	2.43555	14.4211	1.98546	2.43555	14.4211
94	Temecula1	2	CP-P	12	1.48597	3.04946	6.95354	1.48597	3.04946	6.95354
95	Temecula1	3	CP-P	12	2.11431	69.8911	10.5915	2.11431	69.8911	10.5915
96	Temecula1	4	CP-P	12	2.2015	76.6238	9.08025	2.2015	76.6238	9.08025
97	Temecula1	1	SP	12	17.1675	36.8581	17.3488	8.47936	0	16.5909
98	Temecula1	2	SP	12	9.63216	10.2612	45.4194	0.943978	0	44.6615
99	Temecula1	3	SP	12	16.4312	53.4335	14.6012	7.74301	14.8034	13.8433
100	Temecula1	4	SP	12	14.1024	49.4171	9.15842	5.41424	10.787	8.40054
101	Temecula1	1	CP-B	12	2.05402	2.18235	5.59752	2.05402	2.18235	5.59752
102	Temecula1	2	CP-B	12	1.63433	1.04402	8.50314	1.63433	1.04402	8.50314
103	Temecula1	3	CP-B	12	1.64914	25.0994	10.38	1.64914	25.0994	10.38
104	Temecula1	4	CP-B	12	2.02854	22.174	4.0793	2.02854	22.174	4.0793
105	C- PD3	1	SP		9.10037	40.0272	0.722793
106	C- PD3	2	SP		5.02337	24.2228	1.05389
107	C- PD3	3	SP		10.6323	45.8025	0.633714
108	C- PD3	4	SP		9.99672	44.468	0.621119
