## Supplementary Material 8 for "A metabolic model based on a pangenome core unveils new biochemical features of the phytopathogen *Xylella fastidiosa*"

### Sheet: Info
Supplementary Material S8. In silico growth predictions.
FBA-predicted biomass fluxes (mmol·gDW⁻¹·h⁻¹) for different carbon sources evaluated under simulated growth conditions.
Biolog_metabolites	In silico growth predictions for carbon sources that supported growth across all tested strains in the Biolog assays
Xylem_tests	In silico growth predictions for additional carbon sources present in xylem sap
Column description
Metabolite ID	Identifier of the metabolite
Carbon_source	Exchange reaction name associated with the tested carbon source
Carbon_lb	Lower bound of the exchange reaction (mmol·gDW⁻¹·h⁻¹)
Growth_flux	Predicted biomass flux under the specified conditions
*Aclaration: All simulations were performed in the presence of glutamate. A biomass flux value of 0.36 corresponds to growth supported exclusively by glutamate. Therefore, increases above this value indicate additional contribution from the tested carbon source.

### Sheet: Biolog_metabolites
Metabolite_ID	Carbon_Source	Carbon_lb	Growth_Flux
cpd00072_c0	D-fructose-6-phosphate_e0 exchange	-16.6667	1.97836
cpd00105_c0	EX_D-Ribose_e0	-20	1.90456
cpd00276_c0	GLUM_e0 exchange	-16.6667	1.88978
cpd00154_c0	Xylose_e0 exchange	-20	1.81053
cpd00020_c0	Pyruvate_e0 exchange	-33.3333	1.47295
cpd00024_c0	2-Oxoglutarate_e0 exchange	-20	1.45463
cpd00029_c0	EX_Acetate_e0	-50	1.13985
cpd00094_c0	2-Oxobutyrate_e0 exchange	-25	0.364078
cpd03884_c0	D-Psicose_e0 exchange	-16.6667	0.355725
cpd00589_c0	D-Tagatose_e0 exchange	-16.6667	0.355725
cpd00157_c0	Glycerone_e0 exchange	-33.3333	0.355725
cpd00224_c0	L-Arabinose_e0 exchange	-20	0.355725
cpd01067_c0	L-Lyxose_e0 exchange	-20	0.355725
cpd01242_c0	Thyminose_e0 exchange	-20	0.355725
cpd00142_c0	Acetoacetate_e0 exchange	-25	0.355725
cpd26269_c0	Not in model	-20
cpd02143_c0	Not in model	-20
cpd00396_c0	Not in model	-20
cpd13391_c0	Not in model	-33.3333
cpd24417_c0	Not in model	-33.3333
cpd00374_c0	Not in model	-33.3333
cpd24453_c0	Not in model	-20
cpd03737_c0	Not in model	-20
cpd01107_c0	Not in model	-20
cpd00185_c0	Not in model	-20
cpd27103_c0	Not in model	-16.6667
cpd00266_c0	Not in model	-16.6667
cpd11602_c0	Not in model	-33.3333
cpd00212_c0	Not in model	-33.3333
cpd00180_c0	Not in model	-33.3333
cpd01363_c0	Not in model	-33.3333
cpd11601_c0	Not in model	-33.3333
cpd19969_c0	Not in model	-33.3333
cpd16648_c0	Not in model	-33.3333

### Sheet: Xylem_tests
Metabolite_ID	Carbon_Source	Carbon_lb	Growth_Flux
cpd00100_c0	EX_Glycerol_e0	-33.3333	1.97836
cpd00105_c0	EX_D-Ribose_e0	-20	1.90456
cpd00027_c0	D-Glucose exchange	-16.6667	1.88889
cpd00154_c0	Xylose_e0 exchange	-20	1.81053
cpd00035_c0	L-Alanine_e0 exchange	-33.3333	1.69273
cpd00053_c0	EX_L_Glutamine_c0	-20	1.53545
cpd00020_c0	Pyruvate_e0 exchange	-33.3333	1.47295
cpd00137_c0	Citrate exchange	-16.6667	1.39969
cpd00041_c0	L-Aspartate_e0 exchange	-25	1.35848
cpd00023_c0	EX_L_Glutamate_e0	-20	1.21727
cpd00029_c0	EX_Acetate_e0	-50	1.13985
cpd00051_c0	L-Arginine_e0 exchange	-16.6667	0.384638
cpd00156_c0	L-Valine_e0 exchange	-20	0.383566
cpd00054_c0	L-Serine_e0 exchange	-33.3333	0.374497
cpd00107_c0	L-Leucine_e0 exchange	-16.6667	0.371662
cpd00322_c0	L-Isoleucine_e0 exchange	-16.6667	0.366726
cpd00129_c0	L-Proline_e0 exchange	-20	0.36183
cpd00132_c0	L-Asparagine_e0 exchange	-25	0.360354
cpd00121_c0	Not in model	-16.6667
cpd00119_c0	Not in model	-20
cpd00064_c0	Not in model	-33.3333
cpd00794_c0	Not in model	-20
cpd00138_c0	Not in model	-20
cpd00281_c0	Not in model	-33.3333
cpd00108_c0	Not in model	-33.3333
cpd00082_c0	Not in model	-25
